# Multi-hallmark long noncoding RNA maps reveal non-small cell lung cancer vulnerabilities

**DOI:** 10.1101/2021.10.19.464956

**Authors:** Roberta Esposito, Taisia Polidori, Dominik F. Meise, Carlos Pulido-Quetglas, Panagiotis Chouvardas, Stefan Forster, Paulina Schaerer, Andrea Kobel, Juliette Schlatter, Michaela Roemmele, Emily S. Westemeier, Lina Zhu, Andrés Lanzós, Hugo A. Guillen-Ramirez, Giulia Basile, Irene Carrozzo, Adrienne Vancura, Sebastian Ullrich, Alvaro Andrades, Dylan Harvey, Pedro P. Medina, Patrick C. Ma, Simon Haefliger, Xin Wang, Ivan Martinez, Adrian Ochsenbein, Carsten Riether, Rory Johnson

## Abstract

Long noncoding RNAs (lncRNAs) are widely dysregulated in cancer, yet their functional roles in cellular disease hallmarks remain unclear. Here we employ pooled CRISPR deletion to perturb all 831 lncRNAs in KRAS-mutant non-small cell lung cancer (NSCLC), and measure their contribution to proliferation, chemoresistance and migration across two cell backgrounds. Integrative analysis of this data outperforms conventional “dropout” screens in identifying cancer genes, while prioritising disease-relevant lncRNAs with pleiotropic and background-independent roles. Altogether 60 high-confidence oncogenic lncRNAs are active in NSCLC, the majority identified here for the first time, and which tend to be amplified and overexpressed in tumours. A follow-up antisense oligonucleotide (ASO) screen shortlisted two candidates, Cancer Hallmarks in Lung LncRNA (CHiLL 1&2), whose knockdown consistently suppressed cancer hallmarks in a variety of 2D and 3D tumour models. Molecular phenotyping reveals that CHiLL 1&2 control cellular-level phenotypes via distinct transcriptional networks converging on common oncogenic pathways. In summary, this work reveals a multi-dimensional functional lncRNA landscape underlying NSCLC that contains potential therapeutic vulnerabilities.
