## Supplementary.File4 for "Multi-hallmark long noncoding RNA maps reveal non-small cell lung cancer vulnerabilities"

### Sheet: Tabelle1
Supplemetary.File3_plasmids used
Description	Function	#Addgene	guide1	guide2
pDECKO_backbone_mCherry	empty plasmid (backbone)	78534
pDECKO_205_2_mCherry	CRISPR candidate		GCGGACGGTGAAGAGAACTA	CCTCCTCTATATGAACTCCA
pDECKO_205_6_mCherry	CRISPR candidate
pDECKO_205_7_mCherry	CRISPR candidate		GCGATTGTGCAGAAGCACGA	CTGGAGTTCATATAGAGGAG
pDECKO_509_2_mCherry	CRISPR candidate		GCAAGGGCAAGTTTTCGAGGG	TTACTTCTACGCGTTCACGT
pDECKO_509_3_mCherry	CRISPR candidate		GTTACTTCTACGCGTTCACGT	ACAGGCGCTTTTCTGTTCAG
pDECKO_509_5_mCherry	CRISPR candidate		GCAAGTTTTCGAGGAGGCCAG	ACTCACATACGATATGCGGA
pDECKO_331_9_mCherry	CRISPR candidate		GCTCTAAACAAAACTAGAGA	GTAATATTCAGGAAGGGCAA
pDECKO_AAVS1_mCherry	CRISPR neutral targeting control	159090	GAGTGCCCTTGCTGTGCCGC	CCTCTGGGGGATGCAGGGGA
pDECKO_RPS5_mCherry	CRISPR positive control		GACCTGCTCACAGGCGAGGTA	ACCTGGTTCACACGGCGCAG
pDECKO_backbone_GFP	empty plasmid (backbone)	141210
pDECKO_AAVS1_GFP	CRISPR neutral targeting control	141211
pcDNA3.1_5BoxB-Hottip	GFP sequence
pDECKO_2guides_mCherry(GFP)	CRISPR non targeting neutral control	78535	GAGCTGGACGGCGACGTAAA	CAGAACACCCCCATCGGCGA
pSPAX2 (Lenti)	lentiviral production	12260
pVSVg (L+D20enti)	lentiviral production	8484
pLentiCas9-T2A-BFP	Cas9-BFP	78547
